# Standing genetic variation underlies divergence of nicotinic acetylcholine receptor subunits among cryptic species of the *Anopheles gambiae* complex

**DOI:** 10.64898/2025.12.07.692827

**Authors:** Caroline Fouet, Desiree E. Rios, Fred A. Ashu, Matthew J. Pinch, Cesar A. Hernandez, Marilene M. Ambadiang, Colince Kamdem

## Abstract

Arthropod species differ in insecticide susceptibility, yet how pre-existing polymorphism at target sites shapes variable responses within and among populations remains poorly understood. Recently diverged taxa provide ideal systems to test how target-site divergence modulates species sensitivity. Using whole-genome sequencing data from 573 mosquitoes representing six cryptic species of the *Anopheles gambiae* complex, we analyzed standing genetic variation across all 11 nicotinic acetylcholine receptor (nAChR) subunit genes to establish a baseline for natural diversity before the large-scale deployment of nAChR-targeting insecticides in Africa. We detected no previously reported resistance alleles from agricultural pests and found no evidence of selective sweeps or loss-of-function mutations across the nAChR gene family. Patterns of polymorphism were consistent with strong purifying selection. Most nonsynonymous variants were rare, predicted to be tolerated by SIFT (score ≥ 0.05), present almost exclusively in heterozygotes, and occurred outside ligand-binding and transmembrane domains. However, the α6 subunit exhibited relaxed constraint, with two high-frequency substitutions (I198M and D202E) that defined haplotypes segregating by species. The derived alleles represented ancient polymorphisms, showed evidence of introgression, and were fixed in populations with reduced larval susceptibility to spinosad. Our findings show that modest standing variation can shape divergence at insecticide target sites within a highly constrained gene family and underscore the need to monitor interspecific variation during the deployment of nAChR-targeting insecticides.
