## Supplementary Table S2 for "Standing genetic variation underlies divergence of nicotinic acetylcholine receptor subunits among cryptic species of the *Anopheles gambiae* complex": TABLE_S2.xlsx

### Sheet: Sheet1
Species	Country	Accession number	I198M genotype	D202E genotype
An. arabiensis	Burkina Faso	SAMN01760610	M/M	D/E
An. arabiensis	Burkina Faso	SAMN01760611	M/M	E/E
An. arabiensis	Burkina Faso	SAMN01760609	M/M	E/E
An. arabiensis	Burkina Faso	SAMN01760606	M/M	E/E
An. arabiensis	Cameroon	SAMN01760604	M/M	E/E
An. arabiensis	Cameroon	SAMN01760605	M/M	E/E
An. arabiensis	Cameroon	SAMN01760607	M/M	E/E
An. arabiensis	Cameroon	SAMN01893895	M/M	E/E
An. arabiensis	Tanzanie	SAMN01760614	M/M	E/E
An. arabiensis	Tanzanie	SAMN01760613	M/M	E/E
An. arabiensis	Tanzanie	SAMN01760612	M/M	E/E
An. arabiensis	Tanzanie	SAMN01760608	M/M	E/E
An. melas	Cameroon	SAMN01760621	I/I	D/D
An. melas	Cameroon	SAMN01760622	I/I	D/D
An. melas	Cameroon	SAMN01760620	I/I	D/D
An. melas	Cameroon	SAMN01893918	I/I	D/D
An. melas	Cameroon	SAMN01760619	I/I	D/D
An. melas	Cameroon	SAMN01893893	I/I	D/D
An. melas	Cameroon	SAMN01893915	I/I	D/D
An. melas	Cameroon	SAMN01893901	I/I	D/D
An. melas	Guinea	SAMN00001722	I/I	D/D
An. merus	Kenya	SAMN01760631	I/I	D/D
An. merus	Kenya	SAMN01760626	I/I	D/D
An. merus	Kenya	SAMN01760624	I/I	D/D
An. merus	Kenya	SAMN01760623	I/I	D/D
An. merus	Kenya	SAMN01760629	I/I	D/D
An. merus	South Africa	SAMN01760628	I/I	D/D
An. merus	South Africa	SAMN01760625	I/I	D/D
An. merus	South Africa	SAMN01760627	I/I	D/D
An. merus	South Africa	SAMN01760632	I/I	D/D
An. merus	South Africa	SAMN01760630	I/I	D/D
An. quadriannulatus	Zimbabwe	SAMN01760641	I/I	D/E
An. quadriannulatus	Zimbabwe	SAMN01760642	I/I	E/E
An. quadriannulatus	Zimbabwe	SAMN01760633	I/I	E/E
An. quadriannulatus	Zimbabwe	SAMN01760634	I/I	E/E
An. quadriannulatus	Zimbabwe	SAMN01760638	I/I	E/E
An. quadriannulatus	Zimbabwe	SAMN01760637	I/I	E/E
An. quadriannulatus	Zimbabwe	SAMN01760639	I/I	E/E
An. quadriannulatus	Zimbabwe	SAMN01760635	I/I	E/E
An. quadriannulatus	Zimbabwe	SAMN01760640	I/I	E/E
An. quadriannulatus	Zimbabwe	SAMN01760636	I/I	E/E
